# Tunicate metatranscriptomes reveal ancient virus-host co-divergence and inter-order recombination in the evolutionary history of disease-causing viruses

**DOI:** 10.1101/2024.12.15.628590

**Authors:** Mary E. Petrone, Joe Grove, Rhys H. Parry, Kate Van Brussel, Jonathon C.O. Mifsud, Zuhairah Dindar, Shi-qiang Mei, Mang Shi, Olivia M. H. Turnbull, Ezequiel M. Marzinelli, Edward C. Holmes

**Affiliations:** School of Medical Sciences, The University of Sydney, Sydney, NSW 2006, Australia; Laboratory of Data Discovery for Health Limited, Hong Kong SAR, China; MRC-University of Glasgow Centre for Virus Research, Glasgow G61 1QH, UK; School of Chemistry and Molecular Biosciences, The University of Queensland, Brisbane, QLD 4067, Australia; Centre for Marine Science and Innovation, Evolution & Ecology Research Centre, School of Biological, Earth and Environmental Sciences, UNSW, Sydney, NSW 2033, Australia; State Key Laboratory for Biocontrol, School of Medicine, Shenzhen Campus of Sun Yat-sen University, Sun Yat-sen University, Shenzhen, China; National Key Laboratory of Intelligent Tracking and Forecasting for Infectious Diseases, Sun Yat-sen University, Shenzhen, China; Shenzhen Key Laboratory for Systems Medicine in Inflammatory Diseases, Shenzhen Campus of Sun Yat-sen University, Sun Yat-sen University, Shenzhen, China; Guangdong Provincial Center for Disease Control and Prevention, Guangzhou, China; School of Life and Environmental Sciences, The University of Sydney, Sydney, New South Wales, Australia

**Author notes:** Correspondence: Prof. Edward C. Holmes University of Sydney.

**Keywords:** RNA virus, evolutionary virology, influenza virus, recombination, protein structure prediction

## Abstract

Tunicates are a key transitional taxon in animal evolution as the closest extant invertebrate relatives of the vertebrates. Their viruses may also reflect this transitional state. Yet, it is not known whether tunicate viruses are more closely related to vertebrate- or invertebrate-infecting viral lineages. We analysed primary and publicly available RNA libraries to extend the known diversity of tunicate-associated viruses and determine their relationship to viruses of other animals. We present evidence that influenza viruses, alphaviruses, and some mononegaviruses emerged prior to the evolution of vertebrates. We also show that the recombination of glycoproteins between different orders of RNA viruses, including between positive- and negative-sense viruses, may have shaped the evolution of multiple lineages. Our study reveals that some disease-causing RNA virus lineages were present in early chordates and highlights that the evolution of structural genes may be incongruent with that of the highly conserved RNA-dependent RNA polymerase.
