## Supplementary Data 1 for "Tunicate metatranscriptomes reveal ancient virus-host co-divergence and inter-order recombination in the evolutionary history of disease-causing viruses"

Library	Segment	% expected count
SRR7503161	PB1	n/a (fragmented)
SRR7503161	PB2	0.000210365
SRR7503161	PA	6.73167E-05
SRR7503161	HA	0.00060585
SRR7503162	PB1	n/a (fragmented)
SRR7503162	PB2	0.000254435
SRR7503162	PA	0.000731501
SRR7503162	HA	0.001802249
SRR7503170	PB1	0.000373099
SRR7503170	PB2	n/a (fragmented)
SRR7503170	PA	0.000291695
SRR7503170	HA	0.00097684
ERR11767553	PB1	0.000251357
ERR11767553	PB2	0.000333194
ERR11767553	PA	0.000479332
ERR11767553	HA	0.002788308
Primary sample	PB1	0.000208702
Primary sample	PB2	n/a (fragmented)
Primary sample	PA	0.000881185
Primary sample	HA	n/a (can't find)
ERR10378036	PB1	8.96E-05
ERR10378036	PB2	6.90E-05
ERR10378036	PA	7.59E-05
ERR10378036	HA	1.55E-04
SRR7057595	PB1	5.68E-06
SRR7057595	PB2	2.84E-05
SRR7057595	PA	n/a (can't find)
SRR7057595	HA	n/a (can't find)
