## Supplementary Data 2 for "Tunicate metatranscriptomes reveal ancient virus-host co-divergence and inter-order recombination in the evolutionary history of disease-causing viruses"

virus_name	length	library	host order
Ciona savignyi nido-like virus 2	33363	SRR7503165	Phlebobranchia
Ciona savignyi nido-like virus 2	32668	SRR7503169	Phlebobranchia
Ciona savignyi nido-like virus 2	32503	SRR7503191	Phlebobranchia
Ciona savignyi nido-like virus 2	32399	SRR7503169	Phlebobranchia
Ciona savignyi nido-like virus 2	32173	SRR7503174	Phlebobranchia
Ciona savignyi nido-like virus 2	31946	SRR7503187	Phlebobranchia
Ciona savignyi nido-like virus 2	31868	SRR7503181	Phlebobranchia
Ciona savignyi nido-like virus 2	31809	SRR7503195	Phlebobranchia
Ciona savignyi nido-like virus 2	31797	SRR7503167	Phlebobranchia
Ciona savignyi nido-like virus 2	31790	SRR7503165	Phlebobranchia
Ciona savignyi nido-like virus 2	31744	SRR7503204	Phlebobranchia
Ciona savignyi nido-like virus 2	31728	SRR7503163	Phlebobranchia
Ciona savignyi nido-like virus 2	31722	SRR7503197	Phlebobranchia
Ciona savignyi nido-like virus 2	31662	SRR7503163	Phlebobranchia
Ciona savignyi nido-like virus 2	31634	SRR7503165	Phlebobranchia
Ciona savignyi nido-like virus 2	31602	SRR7503169	Phlebobranchia
Ciona savignyi nido-like virus 2	31592	SRR7503205	Phlebobranchia
Ciona savignyi nido-like virus 2	31571	SRR7503184	Phlebobranchia
Ciona savignyi nido-like virus 2	31564	SRR7503179	Phlebobranchia
Ciona savignyi nido-like virus 2	31564	SRR7503203	Phlebobranchia
Ciona savignyi nido-like virus 2	31551	SRR7503161	Phlebobranchia
Ciona savignyi nido-like virus 2	31551	SRR7503198	Phlebobranchia
Ciona savignyi nido-like virus 2	31548	SRR7503182	Phlebobranchia
Ciona savignyi nido-like virus 2	30744	SRR7503180	Phlebobranchia
Ciona savignyi nido-like virus 2	28326	SRR7503165	Phlebobranchia
Ciona savignyi nido-like virus 2	25306	SRR7503165	Phlebobranchia
Ciona savignyi nido-like virus 2	24373	SRR7503178	Phlebobranchia
Ciona savignyi nido-like virus 2	23069	SRR7503163	Phlebobranchia
Ciona savignyi nido-like virus 2	21539	SRR7503175	Phlebobranchia
Ciona savignyi nido-like virus 2	20157	SRR7503186	Phlebobranchia
Ciona savignyi nido-like virus 2	19907	SRR7503164	Phlebobranchia
Ciona savignyi nido-like virus 2	18338	SRR9945535	Phlebobranchia
Ciona savignyi nido-like virus 2	18134	SRR7503168	Phlebobranchia
Ciona savignyi nido-like virus 2	17791	SRR7503193	Phlebobranchia
Ciona savignyi nido-like virus 2	11577	SRR7503162	Phlebobranchia
Ciona savignyi nido-like virus 2	10258	SRR7503196	Phlebobranchia
Ciona savignyi nido-like virus 2	6230	SRR7503182	Phlebobranchia
Ciona savignyi nido-like virus 1	40196	SRR7503200	Phlebobranchia
Ciona savignyi nido-like virus 1	40147	SRR7503170	Phlebobranchia
Ciona savignyi nido-like virus 1	40126	SRR7503165	Phlebobranchia
Ciona savignyi nido-like virus 1	40091	SRR7503165	Phlebobranchia
Ciona savignyi nido-like virus 1	40074	SRR7503190	Phlebobranchia
Ciona savignyi nido-like virus 1	40038	SRR7503172	Phlebobranchia
Ciona savignyi nido-like virus 1	39530	SRR7503183	Phlebobranchia
Ciona savignyi nido-like virus 1	37306	SRR7503192	Phlebobranchia
Ciona savignyi nido-like virus 1	31064	SRR7503177	Phlebobranchia
Ciona savignyi nido-like virus 1	27415	SRR7503181	Phlebobranchia
Ciona savignyi nido-like virus 1	4761	SRR7503188	Phlebobranchia
Ciona robusta nido-like virus 1	18921	SRR27715840	Phlebobranchia
Ciona robusta nido-like virus 1	16004	SRR27715841	Phlebobranchia
Ciona robusta nido-like virus 1	12090	SRR27715842	Phlebobranchia
Ascidian nido-like virus 1	2398	Pool 27	Aplousobranchia
Ascidian nido-like virus 1	1042	Pool 41	Aplousobranchia
Botrylloides medionivirus 1	28372	MP12	Stolidobranchia
Didemnum medionivirus 1	4578	MP20	Aplousobranchia
